# Deep neural language modeling enables functional protein generation across families

**DOI:** 10.1101/2021.07.18.452833

**Authors:** Ali Madani, Ben Krause, Eric R. Greene, Subu Subramanian, Benjamin P. Mohr, James M. Holton, Jose Luis Olmos, Caiming Xiong, Zachary Z. Sun, Richard Socher, James S. Fraser, Nikhil Naik

**Author notes:** Correspondence to: Ali Madani, Nikhil Naik.

## Abstract

Bypassing nature’s evolutionary trajectory, *de novo* protein generation—defined as creating artificial protein sequences from scratch—could enable breakthrough solutions for biomedical and environmental challenges. Viewing amino acid sequences as a language, we demonstrate that a deep learning-based language model can generate functional artificial protein sequences across families, akin to generating grammatically and semantically correct natural language sentences on diverse topics. Our protein language model is trained by simply learning to predict the next amino acid for over 280 million protein sequences from thousands of protein families, without biophysical or coevolutionary modeling. We experimentally evaluate model-generated artificial proteins on five distinct antibacterial lysozyme families. Artificial proteins show similar activities and catalytic efficiencies as representative natural lysozymes, including hen egg white lysozyme, while reaching as low as 44% identity to any known naturally-evolved protein. The X-ray crystal structure of an enzymatically active artificial protein recapitulates the conserved fold and positioning of active site residues found in natural proteins. We demonstrate our language model’s ability to be adapted to different protein families by accurately predicting the functionality of artificial chorismate mutase and malate dehydrogenase proteins. These results indicate that neural language models successfully perform *de novo* protein generation across protein families and may prove to be a tool to shortcut evolution.
