## Supplementary material for "Deep neural language modeling enables functional protein generation across families": Data

### Sheet: progen
name	sequence	max_ID_to_any_natural	well_expressed?	functional?	normalized_relative_activity
L001	AAESYEASLTRLLKNEGGYTDHPSDPGGPTNFGITLADARRYWKGNATAADVRAMPQSVARKIYREHYWNALRCDELPAGVDYAVFDYGVNSGPGRAIKALQRVVGVAADGRVGPVTLAAISAKPAGDIITEICARRLAFLRRLRTFSTFGRGWTARVAGVRAVALQMAAGRT	0.734104	TRUE	TRUE	0.0637974
L002	AAPANAASESTWDALAQCESGGNWGTSTGNGFSGGLQFTPSTWAAFGGQGAPQDASREQQIAVAENVQAGQGWGAWPACSASLGLHGNG	0.88764	TRUE	TRUE	0.0137678
L003	AAPVDTWDRVAQCESGGNWSINTGNGYYGGLQFSQHTWAAYGGTQYAPRADLASRAQQIAVAEAVLARQGPGAWPVC	0.883117	TRUE	TRUE	0.105045
L004	APAFVKAEKKYGVNAIAMTSIAALESGWGKSKRAVKDNNLTGLGVYSDTAKGINAPTKEWNGSKLIEVKASFRKYNSWAESIEDHGAFLKKNSRYANNGVFKAKDPEKQAQELQKAGYATSSNYASSLIRVIRENNL	0.489051	FALSE	TRUE	0.0123911
L005	ASAGAAPTHDWDGVAQCESGGNWGINTGNGYYGGLQFSHSTWVANGGTGYAHQASKEEQIRVAENVLQTQGVGAWPVCGQYLTTGTEA	0.897727	FALSE	TRUE	0.00845554
L006	DFSFIKKNEGAMLDFYVPGAFKANIETGKNLGPRYQKNKKTGDLEQRAMSVSQSGVTVGEGVDLGQQTIDSLRRYMEIEEKKYGKPDKVKVENILFQVEPYIGLKKEAAVNALNDYYDKNNKIYPTLRKADADFISNAVKHGYAEDAAVLFNKHSHPNMQFWALPAAVQTVLTDMKYHGDYTPRTRMLLWEKALEIQAQHLLRIE	0.77561	TRUE	TRUE	0.0294426
L007	DIRELVEELLLRVDIIPVSLALAQAANESAWGTSRFALEGNNVFGQWCYVEGCGIIPNRRIPGATHEVKRFDSIEASVKAYFLNINTHPSYRYLREVRAGMRQRQAELDPVQLAYGLDRYSERGDIYVDELQNLIIQNDLLRRD	0.826389	TRUE	TRUE	0.0116401
L008	EGGLSGVTIGRGYDLGQRTREQIIADLTAAGVPAADAERLSAAAGLHGSEAARFVRENKDLVGEITEQQQIALFNHVYASYVERARGAYNKLTGGISTRAQWDALDPVVRDVLVDLVYQGATRDATRAFESANAADVAELIDDLRDRNDLTSVPQNRGLAR	0.47205	TRUE	TRUE	0.00680125
L009	EQLLLKVDQIPISLILAQAIIESNWGRSRFAKDWNNYFGIWCFSKGCGVVPKNRNENATHEVKKFSSTNNSIEYYLLNLNRNHHYQLLREIRFYKRKHNLKLTGASLAEGLDKYSAIGYEYIELVQNIIRQNNL	0.791045	FALSE	TRUE	0.0119751
L010	EVDYEFLSKLEGGCRTGGYIPDLEKSKSGVTIATGFDLGARNEDDLRRLGIQGSLLKKLTPYLGLKKHAAKKLLKKSPLVITLEECRIIDKVFKGHHVTEAIKRYNTAVLKNTAAKFEDLPKEFQTVITSVSFQHGLELARSTPKFWAAVVAQDWKLAVKILRNFQDQYPTRRNKEADLMEKAL	0.820652	FALSE	TRUE	0.00893309
L011	EVNYNFIANLEGGARTKGYVPMEDGKVLGKSGITIATGFDIGQYSKKQIKDLKFPKALEKKLLPFAELIKDDAKKLLPLANQTIISVEEANLIDFKVKGIHLNEAIKDWNAKFDTNPAFQDLTPAQQTIIFSRTFHQGPGMPNLKVSKNFYEAALKNNWVEAENHLRNYDVPKGYYKNRVNNEANLLKRERLLK	0.762887	TRUE	TRUE	0.00590958
L012	GSRPNTVTIPQAGDSAITVGYGFDLGQHDEQELISMGIPVSTRDKVRPGLGLSRAESELLLANDLVRFETAVNGLVAVSVNQNQFDALVSFAFNVGVGNLKSSTLLKLLNAGNYSAAADQFPRWNKAGGQVLAGLTRRRLA	0.48227	FALSE	TRUE	-0.00388003
L013	HLPGGQSGVTIGRGYDLGQQNKANAQADLTAAGVPAAQAAMLAAAAGKKGEAAQQFVQNNRVSIGEITEQQQKSLFAIIYPNYVDRARNNYNRWTTGQANKVDWDALDQVIRDVLVDFVYQGFTKGPKPMTAGMDNDIDELIRYIENTPAIRQYEPGRKRARYLRN	0.650602	TRUE	TRUE	0.0949517
L014	IDLEFLQAPEQGDATSAAVPEARGHRGGVIVAHGVDLGRVDHERFAQMAVDDALRRKLAPYLGLTGSEARALLSAGPLRLSPAQVRQLDTAVHEPLIAELMERFERCGGVAWHALSVTAATVLVREALCQDTVLERSCPRLWRAAVAGDQAAMLRQLHDFGDRYPSRRNWGARLLRLFDDLWRQAQ	0.844086	TRUE	TRUE	0.629535
L015	IDQYKDMAIEGMLKYGVPASITLAQGLLESGAGRGTLVLQGNNHFGIKCHTGWTGDTITHDDDAKGECFRKYSHPLESFEDHCKFLRDRPRYRSLFSLDRTDYRGWAYGLKEAGYATNPTYAQSLINLIELYKLYEYD	0.695652	TRUE	-	-
L016	IGSISAALIAALFAVEGGYVNHPNDPGGETNKGITKKVAVAHGYTGPMRTIPDDVVHSIYYADYLVGPGYAPLIEIDAAVTEELFDTTVNMGPARPGRFFQAAINAQCATRLAVDGKVGPGTIAAYRGCQRRRGAALCTAMLDTLDRQQSAEYDRLVRVNSTLKAFHRGWV	0.766082	FALSE	FALSE	0.00897704
L017	KLESGVTIGRGYDLGSRTAAQVRADLAAAGISADQAASISTGAGLRGREARDFVLNNRSAVNAAITEQQQKLFFEVYVQDYVRRAQTNYDRYTAGQPGKVAWQDLHPAIRDVMVDFVYQGFTKGPKPMTAGMTNDIDDLIRYIRNDASYSRGQSGRLRG	0.641509	TRUE	FALSE	0.0100644
L018	KLNFLAINNAEGGQAKRGYLPMEDGKVLGKSGITIATGFDIGQYSKRQIKDLKFPKALEKKLLPFAQLIKDDAKKLLPLANQTIISVDDANLIDFAVKGTHLKAAIKSWDARRPENTPAFQDLTDGQQTVLFSRVFHQGPSMPRLPVSQKFYRAALENNWVEAEKHLRNYDVPAGHYADRVNNEANLLK	0.857143	TRUE	TRUE	0.049037
L019	LQYKDIAKGNMKQYGIPASIILAQGILESGAGSGTLSKTANNHFGIKCHTGWTGESVRHDDAAEECFRKYNDPAESYRDHAEFLTGRSRYASLFKLEKGDYQGWAKGLKAAGYATDPKYPDKLISYIERYNLHQYDA	0.737226	TRUE	TRUE	0.299982
L020	MADFAPAFAATMQSEGGYVNDPADRGGETYRGIARKMNPQWLGWSLVDELKKQAGFPANLDRATELQLELYELYYWDRLRCDDIAAQSIAEQLFDAAVNLGPSVAVKMLQSALNLTGRNWADLVLDGQFGPKSFAALQQSIPDLLPLFVSQAGIRAAGLVEIAARNPSQAKYRAGWLSRAQSYLAY	0.467742	FALSE	TRUE	0.00484479
L021	MADFGAALQETLVNEGGWVDDPRDAGGATNFGVSLRFLRSLPALAGDVDGDGHVDAADVRLITPAQATDLYRQHFWDRYQYGTIAAQPIAVQLFDTAVNLGPAQATRMLQRALAVTGRNLAVDGLFGPVTRAAAETVDAAPLARVAAGFSVHRAAFYAAIVRRRPVSRKYLAGWLNRAYH	0.472222	FALSE	TRUE	0.00599523
L022	MADFGAFFAALMGNEGGFSADPHDPGGVTNHGVSLRWLRSKGHLADLDGDGVPDFDLDMDGDIDADDIRAVTPLQAVHLFERCFWERLRLDRLPRPIAVDIFDGAVNLGPAQAIRLLQRALRLCATGHIDTDLDGVIGPITRAALAAIDPAAVVAAYRAAAAAFYRELVARRPKLAVYLRGWLRRAYA	0.526596	FALSE	TRUE	0.00515916
L023	MADFKEAFKATMGHEGGYVFDPDDPGGETYRGVSRRYHPGWVGWSSIDRLKQQAENRRQLNRLLAEDDDLQLLIRDFYKQHYWDRFQGDAIDSQQLAEELFDTGVNMGTRTAVRLLQRALNLAGRNLAVDGVIGPQTIAALNSHPQPKLLTKFLAERAAFYTRLAAKHPSQKKFLNGWLNRAYA	0.706522	TRUE	TRUE	0.016672
L024	MADFKEAFKATMGHEGGYVFDPDDPGGETYRGVSRRYHPGWVGWSSIDRLKQQAENRRQLNRLLAEDDDLQLLIRDFYKQHYWDRFQGDAIDSQQLAEELFDTGVNMGTRTAVRLLQRALNLANRNQKSFPDLVEDGQLGPVTLAALNAYLRKDPAALLLALNIMQGMHYIERAEKREPYARGW	0.820652	TRUE	FALSE	0.00388003
L025	MADFKEAFKATMGHEGGYVFDPDDPGGETYRGVSRRYHPGWVGWSSIDRLKQQAENRRQLNRLLAEDDDLQLLIRDFYKQHYWDRFQGDAIDSQQLAEELFDTGVNMGTRTAVRLLQRALNLMNRNQKSFQDLVVDGWFGARTLAALSSYAERDPALLLALNMMQGARYIAIMKADPTQEQFARGW	0.774194	TRUE	TRUE	0
L026	MADFKEAFKATMGHEGGYVFDPDDPGGETYRGVSRRYHPGWVGWSSIDRLKQQAENRRQLNRLLAEDDDLQLLIRDFYKQHYWDRFQGDAIDSQQLAEELFDTGVNMGTRTAVRLLQRALRLAGRDVAVDGVIGPQTIAAINAVAPRELLEAYRAERIAFYRSLAKPKTGKKFLAGWLRRAKA	0.655738	TRUE	TRUE	0.0460948
L027	MADFKEAFKATMGHEGGYVFDPDDPGGETYRGVSRRYHPGWVGWSSIDRLKQQAENRRQLNRLLAEDDDLQLLIRDFYKQHYWDRFQGDAIDSQQLAEELFDTGVNMGVRMASRMLQQMLNLPLNAEYQVDGVIGPITLAALARIDPKAVLAAYTNEAADHYRTLAARHPKLARFLKGWLRRAYA	0.691892	TRUE	FALSE	-0.00790376
L028	MADFKEAFKATMGHEGGYVFDPDDPGGETYRGVSRRYHPGWVGWSSIDRLKQQAENRRQLNRLLAEDDDLQLLIRDFYKQHYWDRFQGDAIDSQQLAEELFDTGVNMGVSVASRMLQEALNLLNRNQKSFKDLVEDGVLGSRSLAAINAVGKRDLLLAYKQEAAAKYYRLMVATRPKLARFLKGWLRRAYA	0.712042	FALSE	-	-
L029	MADFKEAFKATMGHEGGYVFDPDDPGGETYRGVSRRYHPGWVGWSSIDRLKQQAENRRQLNRLLAEDDDLQLLIRDFYRLNYWDRMRLDEIESQAIAEELFDTGVNMGTRTAARLLQIMLLRCGLRLAVDGVIGPQTIAAINAADGATLLARYKAAAKDHYYRSLAAQRPALGKFLKGWLNRAYA	0.621622	FALSE	TRUE	0.00226621
L030	MADFKEAFKATMGHEGGYVFDPDDPGGETYRGVSRRYHPGWVGWSSIDRLKQQAENRRQLNRLLAEDDDLQLLIRDFYRLTFWDVMQLDPVLADELFDTGVNMGTGTAARFLQRALNVLNRNQKTFPDIVVDGVIGPQTLAALARADPKQLLAAYTVERARFYLSLAKPRPANEQFLAGWLRRAYS	0.655914	TRUE	-	-
L031	MADFKEAFKATMGHEGGYVNDPDDPGGETYKGVARKMHSKWEGWAIIDRLKQTSAFPANLDHHALLQQLVADFYKANYWDRIRGDDITEQDIAESIFDFAVNAGPRTSAKLAQIAVGAKADGVIGPKTLEKLNADDKRAFLAVFALAKIGRYVDICEKRKASRKYFFGWVRRTLEGI	0.79096	TRUE	-	-
L032	MADFKEAHEKTLKHEGGYVDHPDDPGGETYKGIARARNAEWLGWKIVDQLKNKPGFPASLGADVHLPDEIRDFYKAQYWDKVRGDDITEQDIAESIFDFAVNAGPRTSAKLAQIAAGAKADGVVGPKTLKKLSDDDKRAFLAVFALAKIGRYVDICEKRKASRKYFFGWVRRTLEGI	0.762712	TRUE	TRUE	0.031727
L033	MADFKEAYRKTAAVEGGYANDPDDPGGETYKGIARARNPKWPGWKEIDWLKKSAAFPRNLDAHPALQSQLQALYKANYWDKVRGDDITEQDIAASIFDFAVNAGPRTSAKLAQVAVGAKADGVIGPKSLKKINADNKRAFLAVFALAKIGRYVSICEKRKASRKYFFGWVRRTLEGL	0.853107	TRUE	TRUE	0.00457289
L034	MADFKIAHAITAKNEGGYANNPADRGGETHLGIARRFHPNWPGWQIVDTLKKQVGFPGKANNSAQLKALLAAFYKVQFWDILKLDSVADQLLANAVNMGPGTASKFLQRALNHLNDNGRFYPDLKIDGAVGAKTIAALGAFIKARGAEGERVLLGALNGLQLAFYVELAEGDESQEAFT	0.659218	TRUE	TRUE	0.0017833
L035	MADFKKAHAKTAVNEGGYVDDPDDPGGATNHGVSLRFLKLEGKVDLDGDGFADFDLDMDGDIDAQDIRKLTPADAVYLYQQHWWQAYRYDDLASQSVAIKLFDLAVNMGAHQAHKLLQRALKACAHDVSVDGVIGPQTLAAVNACDPDALIASLCAERAAFYASLAQKKPKNAKFLAGWLRRAYA	0.524324	FALSE	TRUE	0.0100424
L036	MADFKKAHAKTAVNEGGYVDDPDDSGGETYKGIARNRNPQWKGWAIVDELKAKARFPRLVENDPLLQALVAEFYKANYWDRIRGDDITDQEVAESIFDFAVNAGPKTAVKLAQIAVGATPDGIIGPKTIAKINADNEATFLADYTIAKVARYTYICKKRPTSKKYFFGWIRRALEGV	0.638418	TRUE	TRUE	0.0371732
L037	MADFKKAHAPTAVNEGGLSNDPDDPGGLTYMGISLRYLTLEGKVDAADVRALTRDQAVEIYVEHYFRKPGIAALPEPLQPSVFDMYVNAGANAVKILQRLVSKMGFACAVDGIIGPQTIAAANAAAAAAPRHLADAYGIERRNYYYSLADQRPASRKYARRRDGGKGGWI	0.741176	FALSE	TRUE	0.0010162
L038	MADFKKAHEFTAKWEGGYVNHPADKGGPTNLGVTQAVWESWCRERGLPVKPMRALTMPDVLPLYEARYWDGVRGDDLPAGLDLAAWDAGVNSGPSRGVRWLQRALNLLNREATLFPDLAVDGAVGPKTITALAGVLKARGKEGLTVLVEALNALQGARYIELAEARPANEAFL	0.485549	TRUE	TRUE	0.0300192
L039	MADFKKAHQFTANPEGGYVNDPDDPGGETYKGVARARNPQWPGWKQIDQLKQQANFPANLDAHPQLQAQIQAFYKQHFWDKIGGDLIEDQEVAESIFDFAVNAGPKTAVKLAQIAVGAKADGVIGPKTLAKLNADDKRAFLAVFTLAKIGRYVSICEKRKASRKYFFGWVRRTLEGMA	0.758427	TRUE	TRUE	0.00304859
L040	MADFKKAIPAILKHEGGYVHDPDDPGGETYKGVARNRNSKWQGWIAVDLLKKQRGFPANLEDDVELQELVLNFYKQNFWDKIRGDDITSQAIAESIFDFAVNAGPKTSAKLAQIVVGAKADGIIGPKTIEKINADNERTFLAAFALAKIGRYVSICEKRKASRKYFFGWVRRTLEGI	0.774011	TRUE	TRUE	0.057825
L041	MADFKKAIPAVLKHEGGYVHDPDDPGGETYKGVARNRNSKWQGWIAVDLLKKQRGFPANLEDDPQLQALVHELYELNYWDKIRGDEITDQAIAESIFDFAVNAGPKTSAKLAQIVVGATPDGIIGPKTIEKINADNKRTFLATFALAKIGRYVSICEKRKASRKYFFGWVRRTLEGMA	0.837079	TRUE	TRUE	1.21639
L042	MADFKVAHAITAKNEGGYANNPADRGGETHLGIARRFHPNWPGWQIVDTLKKQVGFPGTANNSAQLKALAANFYRVQFWDILKLDSVADQLLANAVNMGAGTAGGFLQRALNALNRNGRDYPDLKVDGAVGPATVAALSAHLARRGRAAETVLTKAVDAQQVAWYDALVAARPANAVFLTGWLNRAASFL	0.657895	FALSE	TRUE	0.0128846
L043	MADFKVAHAITAKNEGGYANNPADRGGETHLGIARRFHPNWPGWQIVDTLKKQVGFPGTANNSAQLKALAANFYRVQFWDILKLDSVADQLLANAVNMGPGTAAVFLQRALNVLNRQGRDYPDLKVDGAVGPMTVAALNAHRAPAGLLAEIMAVQAVRYQAIVAARPSQAKYLNGWLNRAYS	0.703297	TRUE	TRUE	0.0231399
L044	MADFKVAHAITAKNEGGYANNPADRGGETHLGIARRFHPNWPGWQIVDTLKKQVGFPGTANNSAQLKALAANFYRVQFWDILKLDSVADQLLANAVNMGPGTASRFLQRALNVLNRNQKDYPDLKVDGVVGPATIAVLNAHIARRGAEAAEAVVNYVIAAQSYYYSLAEKNPTQEKFARGWLNRAYA	0.68984	FALSE	FALSE	0.0250195
L045	MADFLKAHKETAVNEGGYANDPDDSGGETYKGIARNRNPQWKGWAIVDELKAKARFPKSLDSNLQLQLQLEAFYKRNYWDKVRGDDITEQDIAESIFDFAVNSGPRTSAKLAQIAVGAKADGVIGPKTLAKINADDKRAFLAVFALNKIRRYVEICEKRPASKKYFFGWVRRTLEGMA	0.719101	TRUE	TRUE	0.108971
L046	MADFLKAHKETAVNEGGYANDPDDSGGETYKGIARNRNPQWKGWKIVDELKAGRRLPASAGADALLQQLTAEFYELNFWDVVRGDDITDQHVAESIFDFAVNSGPYTAAKLAQIAVGAKADGVIGPKTLKKLAADDPRTFLAVFTLAKVGRYVGICEKRPASRKYFFGWVKRTLEGI	0.677966	FALSE	-	-
L047	MADFLKAHKKTAVNEGGYVNDPDDSGGETYKGIARNFWPSWPGWAIVDRLKQTGRLKRGDTGTAELELELERLAASFYRRQFWASAGLAEIADDRVAFEMFDTAVNMGPGTAAKMLQQAAGVAVDGVIGPVTLAAVNKRDPRELLLALNAVQIRRYVTIAETDSSQEKFLNGWLRRAYSET	0.475138	TRUE	-	-
L048	MADFLQAHKRTAVNEGGYVNDPDDPGGETYKGIARARNPQWSGWALVDELKARRQFPKSLPANLDLQAQVEAFYKLNYWDKVRGDEITDQAVAESIFDFAVNAGPVTSAKLAQITVGATPDGVIGPKTLAEINRTDPLAFVAEFAIAKVARYISICEQRKSSRKYFFGWVRRTLEGI	0.689266	FALSE	TRUE	0.0161668
L049	MADFLTAHKRTAVNEGGYANNPKDRGGETWKGVARNFNPQWLGWALVDYHRKAPGFPGTLATDAKLQEHVLRFYKLGYWDANRLGELNDQDIANELYDTAVNCGPGVASKFLQRALNLLNRNGKDYPDLVVDGQIGPKTLAALGGHLARRGEEALLLFLMNIQQGARYAEIAEKDPSQETFA	0.774725	TRUE	TRUE	0.00736926
L050	MADFLTAYKRTAVAEGGYVNDPDDPGGETYKGIARARNPQWPGWALVDELKKHVRFPAALDGHPQLQAQVQAFYKLNYWDKVRGDEITEQDIAESIFDFAVNAGPKTSAKLAQIAVGATPDGVVGPVTLAKINEQDKAAFLAAFAVAKIARYVDICEKRKSSRKYFFGWVRRTLEGLA	0.752809	TRUE	TRUE	0.0125098
L051	MADFNQFIPTILANEGGYVNDPRDPGGETYKGIARAKNPQWPGWKEIDWLKKSYPALVENKQLQSALANNVELQDKIKAFYKINYWDKMKGDEIAEQAVAESIFDFAVNAGPKTSAKLAQVVVGAKPDGVIGPATLKKLNADDPKTFLAAFAVAKIARYISICEKRPESKKYFFGWVRRALNGI	0.652174	TRUE	TRUE	0.00140704
L052	MAEFLAAHKKTAVSEGGYANDADDSGGETYRGVARNLHPDWLGWRIVDELKKQPGFPRSLADDAELQALVLAFYKVNFWDRLRGDEIADQSVAELLFDFAVNAGPDTAVRLAQIVVGVAPDGIIGPVTIAAVNRADPRALAAALCAERMGFYHRLAAKRPANRKFARGWLNRAYALP	0.508475	TRUE	FALSE	-0.00133654
L053	MAEFLTAHKRTAVAEGGYANDADDPGGETYKGIARKLHSKWLGWALVDELKKQPGFPASLDRDTTLQAEVREFYKLHYWDKIRGDELTDQEVAESIFDFAVNAGPKTSAKLAQVVVGAKPDGVIGPITLAKLNKVDPRTFLAEFAVAKVARYIGIVKKRPTSRKYFFGWVRRALGET	0.661017	TRUE	TRUE	0.793854
L054	MAEFLTAHKRTAVNEGGYANNPKDRGGETWKGVARNFNPQWLGWALVDYHRKAPGFPGTLATDAKLQEHVLRFYKLGFWDANRLGELNDQAIARELYDTHVNCGTGVQSRLLQRAVNAVTGQGILVDGIVGPQTMRAVNGHDPAQLITALAVERMAFYAKIVTSRPSQAVFLDGWLRRAYA	0.657459	TRUE	TRUE	2.53521
L055	MAKFEIAHQITAQWEGGWSDHPDDPGGKTMYGITETRWHEYQDKMKLKRTPVRNVTKAQALAFYRSEFWLACGADKLFPGVDLAVYDASVNSGVSRGRKWLLASAGSNDHSETVKKICRARLSFMQSLKIWKTFGRGWGRRVADIEARGVAMALAAMGLSATQVREAALKAAQ	0.878613	TRUE	FALSE	0.0142268
L056	MAKVVDEFDMLRVDEGLKLTVYQDHLGYWTVGIGHLLTKIKDKAKAIQILDNLLGRKTNGVITEKEARQIFEGDVKKAIQGILSNATLSPIYDILDEVRRCALINMVFQMGVAGVAGFNNSLRMLQEKRWDEAAVNLAQSRWYRQTPNRAKRVISTFKTGTWKAYENL	0.696429	TRUE	TRUE	0.0137715
L057	MANQPLSTGAAGLTLIKSFEGLSLEKYRDAVGKWTIGYGHLILPNENFPRPISEAEADALLRKDLATSEAGVNRWVNVMLTQNQFDALVSFTFNLGVGNLQTSTLLKLLNQGLMQEAADQFLRWNKAGGKEVSGLTRRRIAERNLFLQA	0.872483	TRUE	TRUE	0.00095553
L058	MARISVAAAGGKNVCAFLDMLAWSEGTRTSRYTKDDGYDVIVGGLDSPNVFSNYSGHPNILVKVNSKLKSTAAGRYQLLFRWWKPYRDLLQLKDFSPESQDRVAIQQIRERGVLGDIQAGRVREAIAKCSNIWASLPGAGYGQREHRLDDLVQQYRAAGGVVA	0.595092	TRUE	-	-
L059	MATFEKAYQKVCAYEGGYVNDPDDPGGETYKGIARARNPHWPGWKEIDRLKQQAENFPATLDADSLLQDQVLAFYKAHYWDRIRGDDITEQDIAESIFDFAVNSGPVTSSRLAQITVGASADGVIGPVTLAKINAYDPALFLAQFAIAKVRRYLDICQQRPESKKYFFGWIKRTIEGI	0.679775	TRUE	TRUE	0.000920212
L060	MDIDQLIDDVIAREGGYSNHPADRGGATRWGVTEVVARANGYAGEMRALPRATAAAIYRRLYWQQPGFALVARLAPALAAELFDTGVNMGPAVGTGFLQRALNALNRNARDYADVLLDGRIGPQTLGALAGFLAARGAAGEAVLVKALEALQGERYLSLAERRPANEAFV	0.794118	TRUE	TRUE	0.0158253
L061	MKKLLMFFMALLTLVAATPAANAKRSIMELPLFERAVLIIKKFETLHKPKHWPTIGYGHLCKNNGCSEVPYPFPLTEDTATELLMQDVKSPQQTITLRTADGVHLNENQYGALVSWTFNVGPGNVATSSLLQRLNALEDVNTVLREELPQWKYGGGKVLPGLVRRRAAEVALGETASDVPALPAAC	0.688172	TRUE	TRUE	0.153649
L062	MKKLLMFFMALLTLVAATPAANAKRSIMELPLFERAVLIIKKFETMHHPKHWPYVGYGHQVQRGEHFTRDMTERQADSLLRADLWKCFEHFKGYGKDALLLTLLAYNVGVGRLLGYGKHSKSRLLRKIEAGDRNFYREYVSFCRYKGKVLNGLVKRRQVEFALFYVP	0.742515	TRUE	TRUE	0.819462
L063	MKSVEQIAAEIVAREGGFVDDPDDPGGATNHGVTLGTLRRLGRDLDGDGDVDVADVRRVDPAEAADIFIEHYFAAPGIDRLPPGLQPSVFDMQVNAGANAVKILQRLVTRMGFPCAVDGAIGPQTIAAAQAAHAAAPRHLADAYAIARRNYYYALADARPASRKYARRRDGGKGGWI	0.79661	TRUE	TRUE	0.00442909
L064	MKSVRDIAEQIVAREGGFVDDPDDPGGATNRGVTLGTLRRLGRDLDGDGDVDVADLRRLDPGEATDIFIEHYFRRPGIDRLPECLQASVFDMYVNAGGNAVVILQRLLGEMGQRVVVDGIIGPQTIAAAELADAAAPGHLADAYAIARRNWYYRLADRRPASRKYARRRDGGKGGWI	0.813559	TRUE	FALSE	0.128041
L065	MKSVRQIAEQIVAREGGFVDDPDDPGGATNRGVTLGTLRRLGLDLTDDGIVDQRDLMLLTPAQAVDIFVQHYYRAPRIDQLPPSVQASVFDMQVNAGAQAVKILQRLVTRMGFPCTADGVIGPQTIAAAQAAIAAAPGHLADAYAIARRNFYYALADARPASRKYARRRDGGKGGWI	0.757062	FALSE	TRUE	0.0123413
L066	MKSVRQLAEQIVAREGGFVDDPDDPGGATNRGVTLATLRRLGIDVTRDGAVGVADVRALSQAQAVDIFIAHYFETPRLGDLPAGVQASVFDMYVNAGSNAVKILQRLLRDMGFDVTVDGAIGPQTAAAAEQAAAVDPTLLRDAYGIARRNYYFRLADRRPASRKYARTRAGGKGGWI	0.79096	FALSE	TRUE	0.0380465
L067	MKSVRQLAEQIVAREGGFVDDPDDPGGATNRGVTLGTLRRLGRDLDGDGDVDRADLRRLTDDDAVDIFIEHYFEAPRIGALPEVLHASVFDMYVNAGGNAVVILQRLLGDMGQRVVVDGIIGPQTIAAAEIADAAAPGYFADAYGIARRNYYYRLADARPASRKYARRRDGGKGGWI	0.813559	FALSE	TRUE	0.0159364
L068	MKSVRQLAEQIVAREGGFVDDPDDPGGATNRGVTLGTLRRLGRDLDGDGDVDVADLRRLDPAEAAEIFLQHYYGGPRIDRLPPAIQASVFDMQVNAGANAVKILQRLLGEMGQRVSVDGIIGPQTAAAAEIAAAAAPGHLADAYAIARRNWYYRLADRRPASRKYARRRDGGKGGWI	0.79661	TRUE	FALSE	0.0246826
L069	MKTSAAGIAFIASHEGFRSDAYKDPVGVLTIGYGFTMRSQIFSAWWRARHGRALAPGDRISRAQADALLRALLDREYGPAVARYLPGLPQHQFDAAVSLVYNLGAGALGWRWAEQLLAGDVAAAARLLETTGTTAGGRRLKGLVRRRKEEAALLRGGDYGGAGRAAPR	0.797619	TRUE	TRUE	0.209427
L070	MKTSDAGVAFIKAREGFESTAYRDPAGVLTIGYGFTMRSRIFAGWWRKRHGRGLAPGDRISRAQAETLLRALLDGEYGPAVARRFAFLPQHRFDACVSVAYNLGPGALGWRWAAALAAGDVAAAARLLETTGTTAGGRRLAGLVRRRKEEAALLRAGDYGGAGRLAEA	0.892857	TRUE	TRUE	0.299121
L071	MPKIPNSLKASLLAIAIAGGGYQEMTRETLVHVEGVEYTPYRDIAGILTVGVGHTGADIQEKTYTHDEIAGRWVNDMKIAERCVNRFANGAKLPQSVFDSIVSITFNVGCSKMRDSTMFKYIRQGDIEAACLEFPRWRYSGGKVLPGLVTRRQKEKELCLADLHES	0.554217	TRUE	FALSE	0.0126238
L072	MPKLPPALRKKLVALVLAGAGTVGIATSYTAYWEGKSNETYIDPTGTPTICYGHTGPDVKPGMVKTDAECLVLNKQRAWAMVRARVPVPLSQPQKAAVASFCYNVGPSKCFTSTFYRKLNAGDRKGACAEIRRWVYDGGKDCRQTQGQTNGCYGQVERRAQESELTCWGLDK	0.581395	FALSE	FALSE	-0.00316151
L073	MQNKTKLFVAGSTVAAAFFSQQKDLPAQQQNQVSPKAVSMIVNLEGCVRNPYKCPADVWTNGVGNTHNVDKTKILTIDEVATDLRQNIKEAENCINADFHGRKMNQGQYDAMVSLAFNVGCTNIKSYYSKKHRMTLPTTIYRAAKAQDWTLMCNHISDFNKSGGRVLKGLQMRRTKEKAICLGE	0.880435	TRUE	TRUE	0.0114096
L074	MRLAIAALTLSAAGFVGILNREGWGPVAYPDPVHGTKLPTIGFGSTEGVKMGDTITPVAAVNRSLREVRVFEDALKACIQVPLHQYEYDAYVELAYNIGPGAFCRKAKPGKPPNLIDLINAGQYVEACNRIEAFKYGPGRKILPGLVKRRAEERALCEGKKTGLRHDGSSR	0.672515	TRUE	TRUE	0.0284535
L075	MRLSERGLALIERFEGFSPRPYLCPAGVLTIGYGFTYLTREEAHMVLRTRVKHLRNQLLPYMATLSPARQDVLVNMAFNLGVEGLFKFRRMWAAIRAKNFDLAATEMLDSKWARQVGGRAKELSDKMRKG	0.853846	TRUE	TRUE	0.00748291
L076	MRRAQNVNKEGLDLIEEFEGFYSNPYIDPIGIPTIGYGTIRIDGKPVKMGMKITAEQAEQYLLADVEKFVAVVNKAIKVPTSQNEFDALVSETYNIGITAMQDSTFIKRHNAGNKVGCAEAMQWWNKVTVKGKKVTSNGLKNRRRMEADIYLDSVYPK	0.860759	TRUE	-	-
L077	MSAFATAYKQTMGHEGGYVFDPDDPGGETYRGVSRRYHPGWVGWSSIDRLKQQAENRRQLNRLLAEDDDLQLLIHVFYKQHYWDRLRLDEVESQAIADELFDTGINMGIRRAVKFLQEGLNLLNRNQKSFKDLLEDGKMGPKSIQAINSLDPAALLEALRTEAAGFYRRLAQTRPKLAKFLNGWRNRAYA	0.663158	FALSE	TRUE	0.0434856
L078	MSIRLQVIDEVIDREGGSKFTDRAEDRGGPTRWGVTQATARQFGYTGDMRNYPYEDAVKVYTTLYWQQLRLSTIEVFDRDLATYLFDYGVNSGPGRAATDLQRLLNVLNDRQKLYPDMKVDGAIGPRSISALESYIQARGAGGKRLLAEAVNSLRIAHCITLAERHESQEANAY	0.545977	TRUE	FALSE	0.0569071
L079	MSKLKKTSGVIGCLVASVLAVVAGTDHDLKTTPDGLAFISNLEGCSSSAYQCSADRWTAGLGHTTGVKPGEVISEAQVAANLVADVQRVEKALAVCMPVAMPQPVYDAVVSFAFNVGTGAACRSTLAFFINKGQWRNACDQLPRWVFVNGVRVTGLERRRAAERALCLSGV	0.684211	FALSE	TRUE	0.00838364
L080	MSNKAKFSAAMLALLAAGASAPVLMDQFLTEKEGSSLTAYKDGSGIWTICRGATRVDGKPVIRGMKLTQAKCDQVNAIERDKALAWVDRNIKVPLTPPQKVGIASFCPYNIGPGKCFPSTFYQRINAGDRKGACEAIRWWIKDGGRDCRLTKGQKNGCYGQVERRDQESALTCWGLDQ	0.898876	TRUE	FALSE	0.0117289
L081	MSRLKIAGTVGGVVVCSVAAIIGIVQTDHPDLRISEKGMEIIGNAEGCRRDPYQCPSDVLTVGIGSTAYSGQPVDPKHRYTDLEIAERWKNDIVIAERCVNKYGNGEMLPQSVFDSAVSITFNVGCGAVSKSTMFKYLRAKQYEKACGEFPRWVYANGKKLAGLVVRREKEKALCLADLKLP	0.796703	TRUE	TRUE	0.0198373
L082	MSSIVKRCVAATILAIAMLIPQFEQVKTSENGLKLITDFEGCQLSPYQCDAGVWTQGVGHTAGVIPGKSITERQAAANLIADVLNVERRLAVCAPVAMPQPVYDAVVSFAFNVGTGAACRSTLVYFLNHGQWQQACDQLPRWIYVNGVKNKGLERRRAAERELCLKGAERAS	0.796512	TRUE	TRUE	0.0107597
L083	MSSIVKRCVAATILAIAMLLPQFGQVKTSESGLKLITDFEGCQLSPYQCDAGVWTQGVGHTAGVIPGKSITERQAAQGLITNVLRVERALDKCVVQPMPQKVYDAVVSFAFNVGTGNACSSTLVKLLNQRRWADACHQLPRWVYVKGVFNQGLDNRRAREMAWCLKGV	0.839286	TRUE	-	-
L084	MSSIVKRCVAATILAIAMLLPQFGQVKTSESGLKLITDFEGCQLSPYQCQAGRWTIGYGHTAGVKQGDVITQEQAEAFLHDDLIPAYATLERLVKVPLTQGQFDALCSFIFNCGSGNFSGSTLLKKLNQGDYTGACNEFSRWVFANGKDCRQTKSQCAGIVKRRASEQQMWLGS	0.568966	TRUE	FALSE	0.00434037
L085	MSSLKTKAVQAVVCSVASVLAIVFTIDSDLIISENGLSHVANEEGCRLKPYQCSADRWTANTGNGYYGGLQMSQETWENYGGLEYAPRADLATRDQQIAVAEKILADQGPRAWPTCSVRAGLTRDG	0.484127	TRUE	FALSE	0.00997722
L086	NFILQEEGYKEHPYVPENSSASGVTLGYGYDLGQQTAATVDAELTDLYTESEIESVKTALGKKGANARAFVPSLSDIKISKPKCDVLVDMAYNMGVGGLAGFVTTLNHINDQNYENAAKSMLNSKWAKQTPNRAKR	0.441176	TRUE	TRUE	0.0236383
L087	NFILQLEGYEKYPYVPEGDQSSGVTIGYGYDLGQQTTSSVRAELSDFYTAEQLSRLESAIGLSGNEALSSLSSIKDLTITKDKATSMVVKLKKKYAQIVVDIYPEAINLHPDCQGALLDLVYNRGNSLTDMPKQLTRSHMREIRDAFKQGTPEKIPSILRNMRKLWINNDRGLIRR	0.642045	FALSE	TRUE	0.0514104
L088	PGGVSGITIGRGYDLGQQNDPSSDFDFIELSQPLNNWLVESKGMSGFDAKNRYKSADSNIRQYQITRKQQYDLFVITYERLEADVKSICEKRDMIRAYGANPSQSWNDLPEKIKEVLVDLRYRGDYTPHARSLIQRHAYSGDLSSFGQVLSNSTNWQDVPEKRFLRRV	0.869048	TRUE	FALSE	0.00388003
L089	SAHWPGGASGVTIGRGYDLGQRPTPEADLAAAGIPEPLLNWLMGAKGLKGQAARIYLDSAPEAISEARQWELLEKVYAQYAVDALHVAFTKRSRYADFYGKPDWDAMPPAVREVLVDLRYRGDYSSAARRRVMRAVVVQDIRDLRAQMLLERRSLRSWMVAGRG	0.402439	TRUE	FALSE	-0.0768246
L090	SDRSGVTVGVGFDLGARGLADLRALGLPDALVARLTPYLGLTGHTARDFLATHPLTLTADEARLIDEAYKAPFVARLASSYGKAGGGPFRQFPAPVRTVIVDLAFQHGDATSRRTPMLWAAVRRGDWDDAARHLRNTPTVPNGHALPATRLGGELVTALLRRRRYA	0.506024	TRUE	FALSE	0.0487775
L091	SKEDLSVLLKRVDAIPVSLAIAQAANESAWGTSRFALEGNNVFGQWCYVEGCGIVPNSRVEGATHEVKRFASIEDAVRSYMLNINSHPSYRYLREVRAGMREAQGRLDPMRLAYGLDRYSERGDIYVEELQSIITQNRLTEFD	0.727273	TRUE	FALSE	0.0074587
L092	TGVAYADSVNWDAVAECESGGDWHADTGNGFYGGLQFKQSTWDENGGLGSPADASREQQIAVAQRVLATEGTEPWPKCGPDQTLFPTE	0.897727	TRUE	FALSE	0.00506536
L093	VDHDIFSSNGFEGFNPTSHFPSNPGAPYFNSTGVTFGSGVDLGQRSKQELLNDGVPQNIADKLDGYYLLRGQSAYDKVRTAPLTLSDNEARVLSNIYIDKFSKQIEGLFNDANIGLRFSELPVRTRTALVSVGFQKGTYLSRTAPTLWNKVVAKDWNGLVNAFNNFGDGYSTRRKKEADLLADGLS	0.849462	FALSE	TRUE	0.0322546
L094	VDYNFIKKNEGAMLDFYVPGAFKANIETGKNLGPRYQKNKKTGDLEQRAMAASGVTVGEGVDLGQQTIDSLRRYMEIEEQKYGKPDSVKIENILFQVEPYIGLNKEAAVNALNDYYDRNNKIYPTLRKADADFISNAVKHGYAEDAAVLFNKHSNPKMNFWALPSAVQTVLTDMKYHGDYTPRTRKFFYGSVLEKADLLA	0.855	TRUE	FALSE	0.00853606
L095	VDYNFIKKNEGAMLDFYVPGAFKANIETGKNLGPRYQKNKKTGDLEQRAMSASTGVTIGEGVDLGQQTIDSLRRYMEIEEKKYGKPDSVKIENILFQVKPYIGLTRDTAVNALNDYYDKNNKIYPTLRKALKDSNAVEACQKMMDSLSSVYFNKNKRPVMRKLWESAVKEDYT	0.757225	TRUE	FALSE	0.013789
L096	VDYNFIKKNEGAMLDFYVPGAFKANIETGKNLGPRYQKNKKTGDYEQRAISKKEGTMLASGVTIGEGVDLGQQTIDSLRRYMEIEKKKYGKPDSVKIENILKQVKPFLGVRRAAACNFLRYEVGKENKEYPITWQTIPPAVREMLIDFTYQGGKYLPGLVRRRKEEAELLEKGIQSGTINVYDFLRKIKLEAWE	0.520619	FALSE	-	-
L097	VEELVDLYWQEAKRENVRPDLALAQSLVETGAYRYGGDVLHHQNNFCGLGTIGGGVRGASFATPQLGVRAHIQHLLAYTQTKRPSTDIVDPRYWHVVRNIPETGGKADWTDLNGRWAVPGTTYGQSILSMFRAMLTE	0.773723	FALSE	TRUE	0.00944565
L098	VIHWPGFASACDGDASGVTIGRGFDLGQRTTAESRSYLIKAGIAAEKAEKISTGSRLKFCEAEKFVRQHKNEIGEITEKQQLKLFEAVYPEYVNKAKRFYNKYKGANAVAWKELHKRLKEVFIDMRYQGAKGVRTRRFVSAICTDDWKEAQRILLNSAGRPKDNSSDRQNYLRD	0.695402	TRUE	FALSE	0.0384123
L099	VILFSAVALLVATQQKRPSLKIEEGELAIQELPLVMKGGDPYIRALMRTISASESNVRNPYIVLYGGDRVHNLSQHPNLCITIVNGPNKGKCSTAAGRYQMLTNTWFEKARRYHPNPNGFLFWKSYSFEPKYQDAVVYAWLSDRNAWGTDIAELLRQGKINQVLKLLSGTWTSLGYGIEDNSMTKHLPTIYQKMLQEELGNKNS	0.656863	FALSE	TRUE	0.0154954
L100	VVSADAAPNWDAIAQCESGGNWHANTGNGNYGGLQFKPATWARYGGVGNPAAASREQQIAVANRVLAEQGLDAWPKCGTASGLPTAV	0.896552	TRUE	FALSE	0.0240077

### Sheet: natural
name	sequence	pfam_family	well_expressed?	functional?	normalized_relative_activity
K001	MYAGFLLFSLALASLATSSPIEQRACTGPNINAATIALIKEFEGFVASPEPDPIGLPTVGYGHLCQTQGCGEVPYSFPLTETTATQLLLSDVKSFQQGVTLTTNSGVTLNENQFGALVSFSFNVGNANFASSTLLRRLNAGEDELTVIEEELPKWNKAGGQVLPGLTRRRNTEIALAQQAGGPALPVGC	PF00959	FALSE	-	-
K002	MIPASLKATLLRLIATGAPAVLIAAALIGHSEGTRYTPYRDVGGVLTVCEGHTGPDVIEGKTYTPGECATLRNRDIAAAEAAVDRLVKVPISTTERAALIDFAYNAGAGNLARSTLLRKLNAGDHAGACAEYRRWVNAGGQVRAGLVNRREAETWLCSINTP	PF00959	TRUE	TRUE	-0.00957261
K003	MARIDLVMASDQNVCAFLDMLAWSEFTSRIAGSDDGYNVIVGGGTFTSYADHPRKSVWIQRFNVWSTAAGRYQLLSRYYDVYKRQLGLQDFSPVSQDKIAIQQICERGALNDIMAGKIESAISKCRNIWASLPGAGYGQMEHALAPLLQQYVKAGGAM	PF00959	TRUE	TRUE	0
K004	MKTSSKGIALIKSAEGLRLKAYPDPGTGGLPWTIGYGSTSGVTRNMVITEAQAEQMLAEDLVRFERIVERAVRVPVTQGQFDALVSFTYNVGEGNFTKSTLLRKLNAGDTAGAAEQFSRWVHAGGKVLSGLVKRRAAERALFLGIA	PF00959	TRUE	TRUE	0.10222
K005	LLAALWVARSPWTEVQRLIQDPRYPGQWDYVAPLVMEGGDPYVRALMRTISASEANDLEPYSLLYGGYRIEDLRQHPDECITIVAGPNEGDCTTAAGRYQFITTTWEDVAALYHPQQGQPFQFWSADFSFEPEYQDLVVYRWLSDPGAWGIDIPELLRQGRLDEVLQNLSSTWTSLGYGIETNSMTSYLPTIYEKALREELQRVGQSVNL	PF00959	TRUE	TRUE	-0.00739524
K006	MGNKSKLSAVMLGLIAAGASAPVLMAQFQHEKEGTSLTAYQDKSRGIWTICDGVTYVDGKPVIKGMKLTRVQCDKIDKAEQAKALAWVDRNVHVQLTEPQKVGIASFCPWNIGPGKCFPSGFYRDLNSGNFKDACAQIKRWVWDAGRDCRIRENNCYGQVIRRDQESELTCWGMDK	PF00959	TRUE	TRUE	0.0206784
K007	MANERQLDRCLASPVEIPVNTKIAMMAWSWNVGVGAACRSTLVRKVNAGDLLGACHELPRWNRAGGRVIRGLSNRRGAERKLCLSGLG	PF00959	TRUE	TRUE	0.0121567
K008	YYVQTGKNGYVAKKCGSTGGGGSTGGGSSSGYCKSVNAASLNLIKEFEGFVKSPAPDPIGLPTVGYGHLCQTKGCKEVKYKFPLTQATAEALLKDDIPKYTCLGKYLNGKVKLNQNQWGALVSWVFNVGCGGAQSSNLVKRLNAGENPSTVIAGELPKWNKAGGRVLSGLTRRRNAEVKLAKAPTNAQAYPKCA	PF00959	FALSE	FALSE	0.014612
K009	MKVSDRGLAEIAGHEGIVLSPYLDSVGVWTWGVGHTAGAGAPDPATMARGVETSVQAVMRQFRADIGRFEARVNEAIKAPLQQHEFDALVSFDFNTGGIFKAKLTSQLNAGDRVGAAASFMGWLKPPEIKGRRTAERDLFRSGLYANKGTASVYPA	PF00959	TRUE	FALSE	0.00526525
K010	GPGGEPIDVYTQNENTGIAIKPDDTPAGEYIPDDDPNFTIEKMLVQDEGVRTKWYLDSEGYPTIGIGHLIIRERTSNLVTINSILSAQLGRVVTGGVITSEEVSKLFSQDLNKVRADIMRFTSISQVYMKANRSRQMAIENMCFQMGAGGLAKFKNTLAAMAREDWTAAYNGLRDSLWARQTPGRSARVSKIILTGNLESYGVMTPET	PF00959	TRUE	TRUE	-0.000830877
K011	MQTSSNGIQLIQQFEGLRLTAYQDSVGVWTIGYGHTGPDVRAGLSISNSQATQLLSQDLQRFEQGVSNLV	PF00959	FALSE	FALSE	-0.00207313
K012	WKEVVGCFVGVATVLARLKAQPEFHIQSFAKLPQAISKAGIDAICSYEGLEFKAYLDSANIWTIGYGTIKYPNGVRVKKGDTCTIEQAKAYMASDLKSFEAAVNKVKVPLNQNQYDALVSLTYNIGVNAFANSTLLKKLNAGDYKGAAAQFNVWNKVKGKIVQGLVNRRAKERKLFEKAL	PF00959	FALSE	FALSE	-0.00389474
K013	VAALDRAIDEALASGRSPSETELTLGSAGRALIQKWEGCARRRADGLFEAYPDPGSKDGQPWTIGWGSTGPDIVRGTVWTQVQCDARFEREILRYVRDVIAAIDSAATSSRQFDALVSFHYNTGAIATATLTKLHRQGRFAEAAMQFGKWIYNDGKVLEGLKRRRAEEAALYMSQ	PF00959	TRUE	TRUE	-0.00452722
K014	MKAAKHCAVLAVLAIASLLPQFKTLKISDGGLRLIADAEGCRTSPYQCSAGVWTNGIGHTAGVTPQSHVSERQAAVNLVYDVMRVERGIDACMPAMPQPVYDAVVSFGFNVGVRAACTSTLAGFVRRGEWQRACLQLDRWVYVNGVRNAGLENRRQREKAWCLKGAS	PF00959	TRUE	-	-
K015	MTMTDLEKQLIEDEELALKPYRCPAGKLTIGVGRNIEDVGITKEEALVLLRNDVARCRAALAVLPWFPALDPVRQDVLTNMCFNLGFAGLLKFRRMLAAVATGDYALAAREMLDSRWAKQVGRRALRLAKRMRGGE	PF00959	TRUE	TRUE	-0.0248227
K016	MSMLELAKGLARRFEGVRLVRYLCPAGYPTIGYGHRCAPDQPPIDETEAEILLENDMLASYHQGVKHCRQLIDADNGKQAAIADFVFNLGSGRWRSSTFRRRVQDGDWDAAAAECRRWVHGGGRKLPGLVLRREAEVALMLLKK	PF00959	FALSE	FALSE	-0.00530569
K017	MRFSDNGLRFTAAWETFSPVPYFATKKEQARGLYTWGYGHTGTNPPRSITREEALELLKRDVAYAEDWVNKYAHKSINQAQFDALVDLVINAGPGPIVPDDVANDFDDAVRLGDWAKVRATLPQFRKQGGEVLKGLVRRAIGRQALFDGKQWDVAERIGRN	PF00959	TRUE	TRUE	-0.0283278
K018	MNIFDMLRIDEGLKLEIYKDTEGFWTVGIGHLLTKNPNKSVAISELDRLVGRNTSGKITQSEAELIFKNDVETAVSGILKNATLKPVYNSFIGDEPRLAALINMVFQMGVAGVAGFKNSMALLKAKDWDRAAVNLAQSKWYKQTTNRARRVIKTFETGTWKAYENL	PF00959	TRUE	TRUE	0.0268195
K019	MRNLTKIATTAICSVSAIIGIVLTDYNDDIRTSKQGLEIIGNAESCRNQPYYCPANILTVGIGSTTGTIEQRAYSDEEIAARWVTDIKHAEQCVNQYASGAKLPQSVFDATVSITFNVGCSKMKTSTMYRYLNNGTYPSACDELPRWNKSAGKVLNGLVIRREKERELCLLDLNLS	PF00959	FALSE	FALSE	-0.0184609
K020	MGINALAHATLLKKLNNGDYDGAANEFLKWDHASGQVVPGLTRRRSAERCLFLS	PF00959	FALSE	-	-
K021	MTFSLRISRSGLALIKSFEGFRERATRLPDGRWVVGYGHVKSAREGVRVSPEDAEALLIYDLKPIEEALEDLLFSPLNQNQHDAIVSFASNISLGLFRDSEVLRFLNSGEHIRAAHAMEVWRKARLNGHVCVVDALVRRRAIEKALFLEHPDGRATAATPL	PF00959	FALSE	FALSE	-0.00977879
K022	MSLKNNVIGASIGAALTLTPTLLERIEGIEYEVYYDIAGVPTVCSGITGPDVIPGKKYTKRECDALLIKHIGVAQRYVDKKVNVDIPVTMRASLYSFTFNVGTGAFGSSTMLKLINQSKHKEACNQLWRWVYYYNPKTKKREVSRGLKNRRAEEYAYCVKEL	PF00959	TRUE	TRUE	0.021918
K023	MTPLRRLPSRARQIGRAARLVIAGLSLSAAGLVGIAVHEGYSERAYPDPVHGTKVPTIGFGSTAGVKMGDTTDPVSALQRKEREVRVFEGAIKACVTVPLYQAEYDAYVDLAYNIGPGRDGVADGFCWAKRGGPSNLVRRLNAGDYVGACNAILDWRYAGGQDCSVSRSCRGLWLRRQQLQQRCLGAEGAAQ	PF00959	FALSE	FALSE	-0.0223568
K024	MKDIEAIAAEIVAREGGYVNDPDDPGGPTKYGVTLATLRRLGIDTDRDGAVTLNDLKRLDRAGAARIFLKHYYYRPRISDLPEPLRAPVFDMYVNAGANAVKLLQRLLVRFGEQVSVDGVIGPQTIGAAARAARNAPDHLVDAYGIARRNYYYALADVRPSSRKYARRRDGGKGGWI	PF05838	TRUE	TRUE	0.0221935
K025	MEIGERIDDVIDREGGYGDHPADRGGATRFGITQAVARAHGFAGDMRVFPRAAAVAIYRQAYWIDPGYEGVGRLAPAIAGELFDTGVNMGRAVASGFLQRALNALNRGASDYPDLVVDGRIGPGTLAALAGFLRRRGAGGEAVLLKAIEALQGERYVALAERRPANEAFL	PF05838	TRUE	TRUE	-0.0148403
K026	MSADQVRAMSREEAADIYRRSYWPQCGVDLLPPGLDYAVFDFGVNSGPARAVKTLQKVVGVREDGHVGEQTLAAVRKFEGRRRHADPRLLR	PF05838	TRUE	TRUE	-0.0641117
K027	MIPFNTAFDRLIGHEGKFTDDPKDKGNWTGGVIGRGELKGTKFGISAAAYPHLDIQNLTLGQAKDIYLHDYWNIIGRAHPAIKFQLFDAAVNHGHGNAIRMLQRAVGVADDGIWGPVSQNALDGMELNDVLLRFLGYRLRFWASLRSFDDYGRGWTRRGADNLLFAAEDN	PF05838	FALSE	TRUE	0.121071
K028	MDRNFARALALVLKSEGGWSDNPADPGGATMKGVTLASFRRYVKAGATKADLRAISDAQVATVYRRFYWDAVLGAELPDGVDHAVFDFAVNSGPGRAAKYLQAAVGVAQDGRIGPVTVAAAKAKPAGVTIDALCDARLAFLKRLPTWATFGRGWSDRVRSVRVQALLMSAQRP	PF05838	TRUE	TRUE	0.120434
K029	DLNPSRFDACMDIVFEHEGGFANHPDDPGGATNFGITLETLRAWRDDASITAQDVRDLTAKEARSIYRARYWQAMNCDALPAGMDLVVFDFGVNAGPSRAPKMLQRLLGTQVDGVIGPETIAAVEEQPIPTLIDRYSTARLRYYEQLPHFQSFGNGWKRRTELTRRAAINMIR	PF05838	TRUE	TRUE	0.0102033
K030	MADVNKLAPFILQWEGGFVNDPDDLGGATNKGITLSTYEAYCFRKGYPKPTVERLKNISEREWTEILKTMYWDRWKADQIINQSVADILVDWVWASGGYGIKRPQKILGVKADGIVGPLTIAAVNARDSKELFYAIKADRIKFIDEICESRPANNKFKKGWINRINAIRFEP	PF05838	TRUE	TRUE	0.00541447
K031	MGDFKRCITPILAEEGGLSNDPHDPGGLTKYGISHRSYPNLNIAGLTLADAEGIYHRDYWLPIGGIIAAPV	PF05838	TRUE	FALSE	-0.088987
K032	MSTLTFLDIFNRLIGHEGGYVNDLRDPGGETNWGITKRTALANGYQGNMRVMTREQAFKIYYSAFWLRYQCDKMPEAVAFQFFDAAVNHGLGNASRMLQRAVNVADDGIIGNMTIAAIKKMAISDVIMRLNAERLEFYCKLGTFATFGKGWVRRVAGNLKYGAIDNEV	PF05838	FALSE	FALSE	0.0154878
K033	GAVGGVIAAILGAVFYMEGGYVNNPRDPGGETNHGITHSVAKSHQEVLATEYGWDGSMKGLSKEMAAEIYIDDYVIKPNFVAFADISPAVTYKLVDAGVNTGVTRPAKWLQQSLNEMSRNGKDYPKVQVDGKVGAGTVNAYKALQKKRGKVAACQVMIKLLDAKQLNHYTSLNMPDFTYGWV	PF05838	TRUE	-	-
K034	FSEKDIFAEALAFTLGVEGGYVNDPSDYGGPTNLGITQDTYNRYLALKGKKSKNVKYITFEEAKEAYYLLYWKPSNAHRMDRALAIVMFDTAVNLGLHGDAKKAGGAIKHLQKALNITADGVWGPATEKAFAAVPKSKHNELALKIISYNKAFRYERVKQDPKQRKYLEGWLNRDN	PF05838	TRUE	FALSE	0.0187262
K035	MAAPTLERSLALVFGHEGGLSMDRADRGNWTSGVVGQGQLKGTKYGISAMAYPTLDIKNLTLEAAASIYRRDYWAKVRGDALPAGVDHAVFDFAVNSGPARAAMALQKCVGVADDGHVGPLTLAAVNRQNPATLITKLCGERLTFLRKISTWPKYGKGWTKRVQKVEREALSMAAAPI	PF05838	TRUE	TRUE	0.230754
K036	MFTNPVINSIIEKEGHYVDHPHDKGGPTCWGITEDVARKHGYRGAMKDLPKEKAYSILEDDYWRTPKFDKVHDLAPILALELCDTGTNVGTVLPVKWLQRWLNAFNNQQKYYPDIVVDGLLGPKSFSSLESFLKKRNPHGENVLITSLNCSQGNYYLELVEKREKNETFI	PF05838	TRUE	FALSE	-0.00419275
K037	MRELPRETAKQIAKALYWDPLHCDRYDARVAFQIFDANYNGGHVVIWMQQASGAFADGKLGPKTIAAVQAVDPELFIMRFIAARLTYLTALQTWPSFGRGWARRIATNLRVAGA	PF05838	TRUE	TRUE	0.040745
K038	VVDRWSKEGIIRAKVNIEAGYTNNPNDLGKETIWGVTKATADEYGYKGAMKDMPQSTAFAIYDKLWWQRMRLDQIMAVSPALADRMFDFGINAGRANCIRELQRILNVLNRQQKLYGDIDADGGIGTLTLTALNGFIKARGAEGVKRLVFALGCHQCYYYTDISEKREKNEEFT	PF05838	TRUE	FALSE	-0.0104957
K039	NYEKKLFETALSFTLYFEGGFSNHPADKGGRTYKGILQTEYNAYRRRRGLPRLDITQISDAELIEIYQDYWDNSRSATMHPSLAVVMFDTAVNFGINNSITFLQQALGLPQTGIFDPKTKKALVKGNNRNTALQIINERIIYRYKRVQEDASQMAFFYGWLARDYSLWGYVQKLK	PF05838	TRUE	TRUE	-0.0190306
K040	MRTVPEMIDDILRREGGFVDHPADRGGPTKFGVTQKTLSAYIGRVALRREVEGLSEEVARDIYERNYFYGPRIDRLPAPVQSFVFDCAVNHGPRQAVKFVQRVCNHARYQPLLSEDGAMGPNTRKAAEWAQAIMGDVFLLALIEERKNFYHLIVAARPSQQVFLTGWLNRAA	PF05838	FALSE	TRUE	-0.011168
K041	MSRLPDTPWEWIRTAEGGEVDDPADRGGHTVYGISQRAYPDLDLDTLTEADARALYERDYWRAARCHELPAGVGVAHFDAAVNHGVGSACRQLQRAAGATVDGIIGPRTLAAVEAWPERVLVVELLGRRALKYHGIVVADSSQERFLRGWFNRLLRLQAFLYTGE	PF05838	TRUE	TRUE	-0.00215319
K042	QSTSLAFQACHAVTARWEGGWSNHAADPGGKTMYGITEKVWLAWNKAKGISKPKPIRQITRAEAEEIYYHDYWLAARCNTLAAGVDMFTYDSSVNSGVSRARKWLLASVGGTDIETIKKMAAKRTSFLRALANFAVFGKGWINRVTDVEAQSIKRSLAESKVSSSTANAALKGEAEK	PF05838	TRUE	TRUE	0.395414
K043	TKALEMKAQAIDEVIDREGGYVNHPKDKGGPTKYGITEAKAREHGYQGHIADLTRAFAVRVYEADFWDRLRLDEVSQYSPELAVYLFDFGVNSGTGRAAKFLQRLLNSLNHCGEHYPDIRVDGAVGRMTLQSLKGFYAKRGESGMNVLAHAVNGLRIAFCVGITEDNESQEVFA	PF05838	TRUE	TRUE	-0.0467369
K044	MKKTFDELFDGVIRHEGYYANVTGDKGGETYMGIARNLHPDWEGWAVIDVYKSEVGRIKHNAKIEIAGLTFLVKEFYRHTFYHKYRIESINHGALQEIIFDWCVNSGYWGSCGVQKVLNRFFDSDLKLDGIIGNQTIAAINSCNPEQLFNAIKAARIHYYEVIARKGENAKFLEGWLRRVERKKYTS	PF05838	TRUE	TRUE	0.0491952
K045	WAWSRRFGVAFDRLLGVEGGHVNDPVDRGGETKYGISLRFLASEGRIDLDADGIADFDLDMDGDIDGADIRKLTIGDARYLYHRCFWRRLDIELLPRPIGEMVFDQAVNGGARAAGKMLQQSINALLFAGQPKLVVDGVIGPATRSELAQLLEQPHPGMPGLVGAFRDAAKLRYRAIASADPSQNRFLKGW	PF05838	FALSE	-	-
K046	MSSHNYLTTALKFTLKWEGGLSNHPADLGGLTNYGITQQTYSVWKGRKQNCVSQISLEEAKQLYWEEYWLKAGCDQLILPLAIVHFDTAVNFGVRGSIQFLQEAIGGLTIDGIFGPNTQAALVEKNTFETAELIVKNRIKYRHKRVQQNSSQRVFLEGWLNRDNDLLSFISNL	PF05838	TRUE	TRUE	0.00535035
K047	YIEKYNAIAIDEMYRSKIPASITLAQGILESGNGNSRLAVEANNHFGIKCKVSWTGKTIYEDDDAPQECFRKYDAAIDSYRDHSDFLMKNTRYAFLFDLEQTDYKSWAAGLKKAGYATNPQYAELLITFIERHKLNRFDG	PF01832	TRUE	TRUE	0.016051
K048	FVRLHTESARSAETQSGIPASYMVAQAAHESGWGKREILNADGSTSHNLFGIKAGPGWKGAVAEITTTEYVDGQPRKVVAKFRAYGSYAESFNDYARLMKESPRYSQVLANSSTPRGFSEGLQRAGYATDPAYADKLTRVINTTLRLQRAV	PF01832	TRUE	TRUE	0.0117708
K049	FVATMLPMAEEAAQSLGIDPRYLVAQAALETGWGKSIIRQGDGTSSHNLFGIKSLGGWEGESARVLTTEYKGGKAVREAASFRAYESFEHSFKDYVSFLKGNERYQEALEEADNNPEGFVRELQQAGYATDPQYARKISQIARQMQAYQAVA	PF01832	FALSE	TRUE	-0.00216198
K050	EGESTERWFEVMQQRVDFLPEALVLTQAANESAWGTSRFATEASNYFGQWCYSEGCGLVPN	PF01832	TRUE	TRUE	-0.0346817
K051	TLEGKGKAFLQAGKENNVNPVYLVSHALHETANGKSKLASGIEVDGKDGKKIVYNMFGIKAIDSNPEKFGSEYAYEQKWFTPEAAIIGGAKFIAEKYVNNPNEKRDTLYKMKWNMSSPGTYQYATDIGWAYKQVKNIKTLIEQCKNP	PF01832	TRUE	TRUE	-0.0240766
K052	FISRIAPMAVKSMQDTGIPASLTIAQAALESAWGSSGLTVKQNNLFGIKGGNSSWPTIEYGPDGKPYQTTASFRSYADWQQSIDDHSSLLLNGTRDNPNRYRKVIGADYKTAANAVAQGGYATSPSYAASLIRLIEQYHLYMFDT	PF01832	FALSE	FALSE	-0.0124469
K053	FIQEIGETARQIAAQNDLYASVMIAQAILESNSGQSALSQPPYYNYFGIKGDYNGQSTTMQTWEDDGSGNAYTIDAQFRSYGSQEESLQDYAQFLQKDIYAGVRKSNTTTYQDATAALTGTYATDTSYGSKLNQIISEYDLTIYDS	PF01832	TRUE	TRUE	-0.021075
K054	MGAKEIQTGDGKASHNLFNIKATGGWKGDRASVMTTEFEAGTAHKERAAFRVYDSYEAAFSDYARLLTDNPRYQPVLEASTPEAAAHALQKCGYATDPRYGEKLVSIMSQIPDDEPAS	PF01832	TRUE	TRUE	-0.00549465
K055	TLESFVQMYIEEAEAEGIRSDVAFAQSMLETGYLQYGGDVQIEQFNFAGIGAVGGGESGASFADVRTGIRAHIQHLKAYANSESLKNACVDPRFSYVARGSSPYVEWLGIKENPEGCGWATAKNYGFTIATMLERM	PF01832	TRUE	TRUE	0.105937
K056	IGKVKGGAQESMKNYGILASLTIAQAILESGWGEHAPGNNLFGIKANGWKGKTQILTTTEYVNGRAVKVKAAFRVYGSWDESIADHAKFLVTNARYKNLIGEKNYKLACQKIQSDGYATSPTYAQKLIKLIEQYNLTQYDN	PF01832	TRUE	-	-
K057	TIYQLAEIYLETGRKEGVRGDKAFAQAIHETGFFNYGGDVVPQQNNYAGIGTTGGGVKGAYFSTPEEGVRAHIQHLKAYASTEPLYTELADPRFKLVKRGIAPLWSDLNGRWAVPGRGYGEKVLEIHFDMAKITLA	PF01832	FALSE	FALSE	-0.0179935
K058	FISKLKSPVKTVANQYKLYPSVMMAQAALESAWGTSQLTLQANNYFGIKGSYNGQSVSMETSEYDANGKLYTTSANFRKYPNAKASMTDNAKLLRNGLSYNTAYYSGTWRENAATYEAAANALTGTYATSPQYGASLISLIQQYDLASLDK	PF01832	TRUE	TRUE	0.0296097
K059	RFLSLPKLYIEEAEIEGVNHDIAFCQMCLETAFLRFGGQVKPEQNNFCGLGALDGGADGASFPDIKTGVKAHIQHLKAYASTNSIKQLPIVDPRFNLVSRGVAPLVKDLAGRWASDTQYGIKIMALMRRLHGII	PF01832	FALSE	FALSE	0.0374854
K060	FMNKILPDVQKVAPNQDLFSSVMIAQAVLESASGTSTLALPPNYNLFGIKGEYEGQYVELPTLEQQTDGEWITIVAKFKKYPSYRESFKDNAYKLKNGVSWDANYYRGAWRSVAKTYPNATKWLTGRYATDQHYNEKLDDLIKKWYLNQFD	PF01832	TRUE	TRUE	0.0198013
K061	NTRHIPWNTLLERVDIIPTSMVATMAAAESGWGTSKLARTNNNLFGMKCAKGRCTNAPGKVKGYSQFDSVKESVSAYVTNLNTHPAYASFRKSRAQLRKADQEVTATAMIHKLKGYSTKGQSYNNYLFAMYQDNQRLIAAH	PF01832	FALSE	TRUE	0.0139391
K062	MPTTEYLNGEDVTIEATFRKYPDWATSIVDHGAFLNQNSRYRNLLGVKNYSTVAWDLQNDGYATAPNYATSLINAIQDYDLQEWDQ	PF01832	FALSE	TRUE	-0.00183493
K063	FVDKLLPYATMAAEKLGISPIAMIGQAALETGWGQKMMQKFDGSNALNFFGIKADGRWDGDKTTVSTLEYKNGVAHQERAQFRAYSNIAESMQDYADFILNSPRYQQAVEVGKDVKQYFSELQKAGYATDPNYADKIMSVLKDSVFDSA	PF01832	FALSE	FALSE	-0.00719029
K064	PLVGIGQALKELEAQYNLNALYLMAHAIHESGWGTSKIAQDKKNLFGYGAVDSDPYNGAYTYATFKDSIEDAAKRVTANYQTVNGSFYNGSFLGNKGQGMNVRYASDPYWGEKIAGHMYRADIHLGK	PF01832	TRUE	TRUE	-0.0158115
K065	TFVSLAELYFKYYSDHGNINPAIAYAQAAKETNFGNFGGVLDESFHNPCGLKIAAGGSDTDKDAHIRFDNWDQGVQAHLDHLALYAGADGYPRDNTYDQRQFRTIKGVAPTVESLDGKWAPSVTYGDEISALYQEMILHSGAS	PF01832	TRUE	-	-
K066	AMRGMGSTFLKAAQESGLDPRYLVAHAATETGWGTSNILKEKGNWFGIGAYDNSPMASAYKYGDKETGVVEGAKWIAENYYNKGQTTLESMRYNGGQHEYATDPNWDKTIASIMGGSEKYVQG	PF01832	TRUE	TRUE	-0.0130098
K067	FLGQILPHAERVARRLGVAPELIAAHAALESGWGTRPIPGRDGKSSHNLFGIKAGDAWRGASSAAWTTEFARGAARRGRDEFRTYPGFSAAFDDYASLLLENSRYSGLVNAGSDARRFARALQAGGYATDPRYASKLAQLAEQIGGYRAST	PF01832	TRUE	TRUE	-0.0269903
K068	YIEKFKDNAIRIMHETGVPASIILGVAMHESASGKSNIAQNLNNQFGVKGGGTVVYYKHNKKVRTAYKRYESVMDSFQDFARIMTERKQFSHLADKLTQYDYTGWAKGIQRSGYCSSHTWASQVMAIIKKYKLNDLDE	PF01832	TRUE	-	-
K069	LKKDFVQSIIDYAVLYNILPSGLIVQLFTESLWGTSYVARVDNNWGGLTWTGQTTRPSGVTVSRGSARPANEGGYYMHFASVADYLKDYAYLLAKQGIYNVVGKKTFATFTQGLFTIGGAKYNYAAVGYDRYKISMDSLRNQINKSNNNILNTIDSIWSTPVTTTGTTVAKRATQTINVLNQIQGMKGHRVGSGQCYALSAWYAMKLNGPGL	PF01832	TRUE	FALSE	-0.0470831
K070	VTFNAEGNDAESSNYFSRKIHWPGNSNSGVTIGRGYDCGNRSQEEVLADLTNAGVFPDIAKLISESAGLKGENASQFVNQNINKIDAITRKDQHNLFTSIYPEYENRAKNNYWKWTKNKESRVNWLELDSKIRDILVDFVYQGFTKGPKPMTKGMLNDRQVLIDYIEGSSVLNSYESGRQRANYLRGQGE	PF16754	TRUE	TRUE	0.0276357
K071	NIDFGFICELEGFETVGYVPDPEGSNSGVTIASGFDLGQRSKHELLTMLPTYLAEKLIPYIGKTKFLAVDYLKAHPLSIKRKEAILINELSHSQSVNQLVKSWEQARPYCKFSELPREKATVIASVAFQYGDLRRRTPNFWRQVTQGDWGGALNNLRHFGDKYPTRRNKEADLLESSMR	PF16754	TRUE	FALSE	0.0794527
K072	GARIFDLGQRKLADLQALKLPADLVRRLSPYLLLITVDAQAVLDKYPLTISPDEARLIDEAFNAPFIEQLAKNYAAASGRDFAQLPAPAQTVIASVSFQYGDLASRTPNFWRQVIACDWAQAVANLRDFGDAYKSRRGQEADLLSSQLKP	PF16754	FALSE	TRUE	-0.00527049
K073	MQGYLPIKKKTGTVIGRSGITFATGFDLGQNSASDIKKFNFPKELEEKLLPFVGAQREDAKKLLPLAERTFISFEEANLIDFKVKGLHLRSAIKRWDAHRSENTPAFRDLTSGQQIVLFSRTFHQGRRMPDLLIAQKFYRAALDNNWVEAEKHLRNYNVPEGWYKDRVNKEADVLKRERLLK	PF16754	TRUE	FALSE	0.0252231
K074	TFDAEGNDDPKSVHFSRRPHVPSASSGVTIGRGYDLKERSIAQAEKDLTAAGVPGPTAKSLADGAGKKGDDAKAYVKANLAEVEITRAQQKALFAISYDEAAADVKRICEKNDVVETYGKVDWDKLDPKVRDVLVDLRFRGDYTPASRKLVQPLAVKNDSVGLAKVMADPANWPGVPKDRIERRKAYLVQATGR	PF16754	TRUE	FALSE	-0.00304854
K075	VIIQSYSLAWPGHASACQGDASGVTIGRGFDMGSRTTAGSRGYLLKAGIAAEKAEKISTGSRLKFCEAEKFVRQHKNEIGEITEAQQLKLFEAVCDEYIIDTKRFYNKYRKPASNSWLDLDQRIKDVFIDMKYQGVLRTGMVRFFSNNDKNDVVRLIKTHSRLKKDDENRQRIKYLLENIK	PF16754	TRUE	TRUE	0.00551755
K076	DEILRHLKDREGFKTVGYFPTLSSGVTIGIGIDLGQQTKAGLQAKGISASIISK	PF16754	FALSE	FALSE	-0.00764887
K077	DAEGTNVRGSRNYSRVVHWPGNELSGVTIGRGYDLGNRTQEQAYSDLRRVGISESQARAISLGVDRKGTRAREFVNNNRSTIGEITAQQEVMLFNMIYPNYENRARRNYNRYTRSLANRTEWEQLHPAIRDVVVDMVYQGFAGESAMSVASGNDIDEFIQYIRNKPAYMEYEGNRKRIDYLDNNR	PF16754	TRUE	FALSE	-0.000902358
K078	PGAPYVPPGSVWDALAQCEATGNWAINTGNGFYGGVQFDYGTWLRHGGGKYAPRADLATREEQIDIAKKTQAAQGWGAWPSCSSKLGLR	PF06737	FALSE	FALSE	-0.0204709
K079	AAAPAVADGGVWDSIAQCESGGNWAINTGNGFNGGLQFTPSTWAAFGGTAYAPQAYMATREQQIAVAEKVQAAQGWGAWPACTSKLGIR	PF06737	TRUE	TRUE	-0.0192613
K080	ATPAEAASKFHVWDRVAHCESSNNWDINTGNGFYGGLQFTDNTWDAYGGEKYAGRADNASRMEQIQVARRVLKDQGPDAWPVCSGKAGLTRKN	PF06737	FALSE	-	-
K081	APQAQAAGGGVWDRVAACESGGNWKTSTGNGYHGGLQFSKGSWRAAGGSRYASMPHHATKSQQIAAAKNLLRMQGPGAWPVCSRKAGLTRAN	PF06737	FALSE	FALSE	0.0283493
K082	LATGTANAESGVNWDAVAACESGGNWSTNTGNGFYGGLQFTMSTWRSNGGNGSPHNASRDEQIRVANNVLKSQGIGAWPVCGRRG	PF06737	TRUE	FALSE	-0.116531
K083	PLVHFGTGALDWAALARCESGGNPHITDPSGRYGGLYQFDAHTWHSLGGHGLPQNASATEQTSRAVALFHERGTSPWPVCGHRAEH	PF06737	TRUE	FALSE	-0.0169771
K084	DSGDDVDGGVWDRLAQCESGGNWSINTGNGYYGGLQFSLSTWRAFGGSGYPHENSKAEQIRIAEKVRDNRGGYGDWPACARSLGLPLG	PF06737	FALSE	TRUE	0.104937
K085	TVDASAASVANWDRVAQCESSGNWSINTNNGLYGGLQFDLPTWRAYGGTQYAAYPHQATKQQQILIAEKVLNGPQGAGAWPQCGGPLVGDHTN	PF06737	TRUE	FALSE	0.052444
K086	PAYACASDQWPWGCVAECESSGRWHANTGNGFYGGLQFWQPTWVEHGGLAHAPRADLATRAQQIAVAEEVLRTQGWGAWPVCSKRYGLSGRV	PF06737	FALSE	TRUE	0.0123969
K087	ASGASAADGNVWDKVADCESGGSWSADTGNGHYGGLQLTQADWERFGGLDYAASPDLASRSQQIAVAQDVLKERGTVPWGTCAVLNGLTKKS	PF06737	TRUE	TRUE	0.0483221
K088	GGAVVLDGGVWDALARCESGGNPGAISASGKYYGLFQFSLSTWQAMGGSGLPSDAPASEQLQRAQALQARSGWGQWPACARSLGLL	PF06737	FALSE	TRUE	0.0198136
K089	AGINLSNAAMWDRIAECESSGNWSINTGNGYYGGLQFDLQTWRGAGGGDFASRPDLASRAEQITVANRVYADRGLQPWGCAHAA	PF06737	TRUE	TRUE	-0.00985876
K090	GAAAPAQAAVNWDAIAQCESGGNWHINTGNGYYGGLQFSQSTWKGYGGTRYAARADLATRGEQIAVAEKVLDGQGIGAWPTCGKKAGSTTKP	PF06737	TRUE	FALSE	-0.0167489
K091	VGSAQAADPGTWDRVAECESGGLWSSNSGNGYYGGLQLTLDMWEEHGGTEFAERPDLASRTQQITIADKILAERGPSAWPSCSATSGLTDGT	PF06737	TRUE	FALSE	0.0058745
K092	SGNSPSADGLNWAALAQCESGGRPNAVSGTGKYHGLYQFSQATWNAVGGTGLPSAASADEQTYRAQLLYQRSGAGQWPHCGSRLFS	PF06737	TRUE	FALSE	-0.011056
K093	AAALTGGSAAADPPAGDWGKLRMCESSGRYTVNTGSGYYGAYQFDLPTWRSVGGAGYPHQASPAEQDFRALYLYRMRGWQPWECAGMVGLVPDRD	PF06737	TRUE	TRUE	-0.0574946
K094	AEAAPAAGQNIDWDKIAACESGRRWNANTGNGYYGGLQFNQATWRANGGTAYAPRPDLATREQQIAVAEHLAHRRGLTPWPACGARAGHATST	PF06737	TRUE	FALSE	0.129478
K095	PDGTYSSTDPEWDHLIQRESGGIADRQQEVIDVNSGGNEASGLFQIAKGTWASNGGTKFAPTAGEATPEQQAEIAAKIFNEQGGAPWGSGLAGRESDDKL	PF06737	TRUE	-	-
K096	PDGTWTSPNPEWAKLIARESGGRNVRQQIIDANSGGNEAEGLFQITPATWRANGGADFAPNALAASAQEQAAVAARILRANPSGSDWGAGLPGRESAEG	PF06737	TRUE	FALSE	0.00777043
K097	PVEPWVAALNWPALAACVSKGDPRAYNAEGPYYGMYQFSVPMWKVVGGPGLPSDWPEEEQTYRAQLLYQHVAGRWQGQWPTCGARLFTRP	PF06737	TRUE	FALSE	-0.00378346
K098	ATGATAAEAGTWDRLAECESGGAWSADDGNGFYGGLQLSQETWTEYGGLAYATGPDQASRSQQITVGERVLAAQGPGAWPGCGVSVGLTKDA	PF06737	TRUE	FALSE	-0.0195275
K099	VGPHFAPTGTDWQRVAACESSGRWHTNTGNGYHGGLQFDNRTWRAYGGQSYAPRADLASQSQQIAVAERVVQDRGLSAWPVCGRLGATNHSS	PF06737	TRUE	FALSE	-0.0118763
K100	GTGIAVTAPAHAASHPASAQRFLSAVIPCESGGNPRAVNSIGAGGLFQFLPSTWHGLGGSGLPQNASTSEQWAKAMKLYNQQGTNPWYASKACWGKRI	PF06737	TRUE	FALSE	-0.0684937
